# Maternal lineages from 10-11^th^ century commoner cemeteries of the Carpathian Basin

**DOI:** 10.1101/2021.01.26.428268

**Authors:** Kitti Maár, Gergely I. B. Varga, Bence Kovács, Oszkár Schütz, Zoltán Maróti, Tibor Kalmár, Emil Nyerki, István Nagy, Dóra Latinovics, Balázs Tihanyi, Antónia Marcsik, György Pálfi, Zsolt Bernert, Zsolt Gallina, Sándor Varga, László Költő, István Raskó, Tibor Török, Endre Neparáczki

## Abstract

**Background:** Nomadic groups of conquering Hungarians played a predominant role in Hungarian prehistory, but genetic data are available only from the immigrant elite strata. Most of the 10-11th century remains in the Carpathian Basin belong to common people, whose origin and relation to the immigrant elite has been widely debated.

**Methods:** Mitogenome sequences were determined from 202 individuals with Next Generation Sequencing combined with hybridization capture. Median Joining networks were used for phylogenetic analysis. The commoner population was compared to 87 ancient Eurasian populations with sequence based (Fst) and haplogroup based population genetic methods.

**Results:** Haplogroup composition of the commoner population markedly differs from the elite and in contrast to the elite, commoners cluster with European populations. Besides, detectable sub-haplogroup sharing indicates admixture between the elite and commoners.

**Conclusions:** Majority of the 10-11^th^ century commoners most likely represent local populations of the Carpathian Basin, which admixed with the eastern immigrant groups including conquering Hungarians.
