## Supplementary material for "Maternal lineages from 10-11^th^ century commoner cemeteries of the Carpathian Basin": Tablse S1

### Sheet: Table S1.
Table S1: Summary and archaeological details of studied samples. Color background shows most probable origin of Hgs, color codes are the following: pink= Western Eurasia; yellow=Eastern Eurasia; green= Eurasia; brown=Caucasus-Middle East. Characters in bold show regions of closest matching samples, purple characters represent regions of ancient samples, for modern samples known population names a…
cemetery/grave or accession no./sample name	LabID	Haplogroup	Nearest genetic relation, region color coded	Anthropological sex	Age Group	Anthroplogical taxonomy	Archaeological findings	Archeological dating (CE)
Homokmégy-Székes/103	HMSZper103	U4c1	Ukraine, Armenia, Bulgarian, Polish, Belorusian, Iranian, Danish, Poland, Caucasus Russia	male	middle adult	europid	arrowhead	10.
Homokmégy-Székes/118	HMSZper118	T2e	Israel, Bulgaria, Czech Republic, Germany, Caucasus Russia, Poland, Caucasian, Turkish, Danish, Greek, Iberian, Sardinian, Italian, Polish	female	young adult	mongolid	without known grave-goods	10. (2nd half)
Homokmégy-Székes/125	HMSZper125	U8b1a1	Turkey, Pakistan, Artsakh, Armenian, Italian, Polish, Iranian, Danish	male	middle adult	mongolid	iron knife	10.-11.
Homokmégy-Székes/132	HMSZper132	U4b1a3a	Danish, Hungarian	male	middle adult	europid	arrow heads	10.
Homokmégy-Székes/143	HMSZper143	J1c2j	Italian, Danish	female	old adult	europid	earring with grape bunch pendant, penannular hair ring	10.-11.
Homokmégy-Székes/157	HMSZper157	U3a1b	Poland, Croatian	male	middle adult	mongolid (with archaic features)	iron knife, arrowheads	10.
Homokmégy-Székes/208	HMSZper208	U4a1a	Danish, Russian, Basque, English, Great Britain, Siberia Russia, Kazakhstan	sub-adult	infantia II		without known grave-goods, grave pit with side-wall niche	10. (2nd half)
Homokmégy-Székes/215	HMSZper215	U5a1d2b	Estonia, Altai Krai Russia, Tatar, Iranian, Altai	sub-adult	infantia I		without known grave-goods	10.
Homokmégy-Székes/221	HMSZper221	H6a1b	Russia, Turkey, Great Britain, Altai Russia, Hungary, Tuvan, Danish, Druze	female	old adult	mongolid	band ring	10.
Homokmégy-Székes/229	HMSZper229	H5	Great Britain, Germany, Bulgaria, Turkey, German, Basque, Italian, Lithuania, Iceland, Armenian, Adygei	female	young adult	europid	penannular hair rings, neckring with hook and eye-terminal, ball button, band bracelet, band ring, animal headed bracelet	11.
Homokmégy-Székes/231	HMSZper231	U4a2	Estonia, Iceland, Siberia Russia, Czech Republic, Kyrgystan, Kazakhstan, Armenia, Russian, Belorusian, German, Iranian, Slovakian, Polish	male	old adult		patterns of post-holes in the grave pit, without known grave-goods	10.
Homokmégy-Székes/232	HMSZper232	U4a2	Estonia, Iceland, Siberia Russia, Czech Republic, Kyrgystan, Kazakhstan, Armenia, Russian, Belorusian, German, Iranian, Slovakian, Polish	male	middle adult	mongolid	without known grave-goods	10.
Homokmégy-Székes/241	HMSZper241	V7a	Czech, Danish, Russian, Finland	male	middle adult		patterns of post-holes in the grave pit, without known grave-goods	10.-11.
Homokmégy-Székes/245	HMSZper245	T2e	Israel, Bulgaria, Czech Republic, Germany, Caucasus Russia, Poland, Caucasian, Turkish, Danish, Greek, Iberian, Sardinian, Italian, Polish	female	old adult	mongolid	patterns of post-holes in the grave pit, without known grave-goods	10. (2nd half)
Homokmégy-Székes/273	HMSZper273	U3b2a	Checz	female	old adult	europid	grave pit with side-wall niche, penannular hair ring, S-terminalled hair ring, band ring	10.
Homokmégy-Székes/274	HMSZper274	H+16291	Armenia, Turkey, Germany, Pakistan, Italy, Bulgaria, Hungary, Great Britain, France, Finnish, Danish, Turkish, Iranian, Azeri, Armenian	female	middle adult	europid	grave pit with side-wall niche, band ring	10.-11.
Homokmégy-Székes/32	HMSZper32	D4m2a	Buryat, Yakut, Nivkh, Altai	female	young adult	europo-mongoloid (ural)	band ring	10.-11.
Homokmégy-Székes/33	HMSZper33	J1c2j	Italian, Danish	male	middle adult	mongoloid	penannular hair ring, silver ornaments	11.
Homokmégy-Székes/34	HMSZper34	U5a2a1	Lithuania, Latvia, Russia, Poland, Danish, Russian, Koryak, Belorusian, Danish, Polish, Mongol, Finland, Moldova, Netherlands, Siberia Russia	female	young adult		without known grave-goods	10.-11.
Homokmégy-Székes/35	HMSZper35	N1a1a1a1a	Hungary, Mongolia, Trans-Ural Russia, Hungarian, Buryat, Central-Inner Asian	sub-adult	juvenis		grave pit with side-wall niche, coiled hair ring glass beads, ball buttons, copper ornaments	11.
Homokmégy-Székes/36	HMSZper36	N1a1a1a1a	Hungary, Mongolia, Trans-Ural Russia, Hungarian, Buryat, Central-Inner Asian	female	middle adult	europid	coiled hair ring	10.
Homokmégy-Székes/38	HMSZper38	D4l2	Yakut, Evenk, Mongolia	female	young adult	mongoloid	without known grave-goods	10.-11.
Homokmégy-Székes/41	HMSZper41	V7a	Czech, Danish, Russian, Finland	female	middle adult		bracelet	10.-11.
Homokmégy-Székes/43	HMSZper43	U5a1c2a1	Danish, Polish, Sweden	male	old adult	mongolid	patterns of post-holes in the grave pit, without known grave-goods	10.
Homokmégy-Székes/49	HMSZper49	H5a1	Germany, Netherlands, Estonia, Italian, Danish, Polish, Hungarian, Croatian, Iranian	male	young adult	mongolid	without known grave-goods	10.-11.
Homokmégy-Székes/5	HMSZper5	K1a1b1	Spain, Great Britain, Basque, Iberian, Danish	female	old adult	europo-mongoloid (ural)	penannular hair rings, bone pendant	10.
Homokmégy-Székes/50	HMSZper50	H1u2	Armenian, Danish, Sardinian	male	young adult	mongolid (with archaic features)	without known grave-goods	11.
Homokmégy-Székes/53	HMSZper53	K1a1a	Hungary, Austria, Polish, Danish, Scottish	male	middle adult	mongolid (with archaic features)	arrowheads, whetstone, iron knife	10.
Homokmégy-Székes/72	HMSZper72	H1c	Finland, Hungary, Germany, Latvia, Great Britain, Sweden, Hungarian, Danish	female	young adult	europid	penannular hair ring, clothing ornaments, ball button, bracelets, ring, band ring	10.
Homokmégy-Székes/86	HMSZper86	H5b	Moldova, Germany, Bulgaria, Italy, Czech Republic, Czech, Danish, Italian, Polish, Hungarian, Russian	male	middle adult	mongolid (with archaic features)	quiver, arrowhead	11.
Homokmégy-Székes/88	HMSZper88	C5b1a	Altai, Buryat, Yakut, Nganasan, Evenk, Khamnigan	male	middle adult	mongolid	without known grave-goods	10.-11.
Homokmégy-Székes/92	HMSZper92	U8b1b1	Italian, Turkey, Croatia, Czech Republic	male	young adult		iron knife	10.-11.
Homokmégy-Székes/93	HMSZper93	U8a1a1	Tatar, Russian, Polish, Italian, English, Iberian, Finnish	male	middle adult	mongolid	without known grave-goods	10.-11.
Homokmégy-Székes/95	HMSZper95	U2e1b1	Hungary, Croatian, Danish, Belorusian, Ukranian, Polish, Russian	female	juvenis		band ring	10. (2nd half)
Ibrány Esbóhalom/106	IBEper106	HV1a1a	Armenian, Buryat, Khamnigan, Italian, Iranian, Yakut, Mongol	female	old adult		S-terminalled hair ring, Stephanus rex coin	10.-11.
Ibrány Esbóhalom/107	IBEper107	I5a2+16086	Italy	male	adult		without known grave-goods	11.
Ibrány Esbóhalom/135	IBEper135	U5b1b1a	Finland, Finnish, Slovakian, Saami, Polish, Mongolian, Buryat, Belorusian, Yakut	male	old adult		without known grave-goods	11.
Ibrány Esbóhalom/139	IBEper139	H1u2	Armenian, Danish, Sardinian	male	middle adult		arrowhead, quiver	11.
Ibrány Esbóhalom/154	IBEper154	K2b2	Iranian	male	young adult		silver penannular hair ring, iron fragments	10. (2nd half)
Ibrány Esbóhalom/161	IBEper161	V7a	Danish, Czech, Russian, Finland	sub-adult	infantia II		penannular hair ring, iron pants, obsidian fragment	10.
Ibrány Esbóhalom/176	IBEper176	H6a1a	Poland, Netherlands, Russia, Italy, Kazakhstan, Near Eastern, Danish, Basque, Czech, Pakistani/Afhgan, Tuva Russia, Turkey, Czech Republic	male	middle adult		without known grave-goods	10.
Ibrány Esbóhalom/192	IBEper192	T2e7	Italian	male	young adult		traces of coffin, iron knife, iron fragments	10.
Ibrány Esbóhalom/194	IBEper194	H5e1a	Polish, Hungary	female	middle adult		bracelet, penannular hair ring, iron fragments	10.-11.
Ibrány Esbóhalom/199	IBEper199	H5a	Italian, Croatia, Italy, Ukraine, Basque, Hungarian, Danish	male	young adult		traces of coffin, horse bones, silver penannular hair rings, axe, fire-lightning equipments, bit, pear-shaped stirrups, obsidian fragment	10.
Ibrány Esbóhalom/20	IBEper20	H3h	Danish	male	adult		iron knife, arrowheads	11.
Ibrány Esbóhalom/206	IBEper206	N1b1a3	Druze	sub-adult	infantia I		silver penannular hair ring, braid ornaments, gilded silver ornament, neckring, band braclet, braclet	11.
Ibrány Esbóhalom/207	IBEper207	H1b	Basque, Danish, Hungarian, Sardinian, Roman, Finland, Poland	male	old adult		opposite orientation of the body (E-W), without known grave-goods	10.
Ibrány Esbóhalom/208	IBEper208	U4a	Hungary, Armenia, Russia, Ukraine, Serbia, Germany, Bulgaria, Croatia, Spain, Lithuania, Russian, Yukaghir, Danish, German, Finnish	male	middle adult		fire-lightning tools	10.
Ibrány Esbóhalom/249	IBEper249	H13a2c1	Danish, Hungarian, Caucasian	male	old adult		without known grave-goods	11.
Ibrány Esbóhalom/262	IBEper262	H10a	Latvia, Finland	male	middle adult		iron knife, fire-lightning equipments, arrowhead,	10.-11.
Ibrány Esbóhalom/264	IBEper264	U1a1a+16129	Adygei, Armenian, Italian	female	old adult		glass beads, penannular hair ring, sheep humerus	10.
Ibrány Esbóhalom/267	IBEper267	T1a1b	Hungary, Latvia, Czech, Polish, Danish, Swedish, Buryat, Turkish, Finnish, Russia	male	young adult		silver penannular hair ring	10.
Ibrány Esbóhalom/38	IBEper38	C4a2a1	Mongolia, Siberia Russia, Khamnigan, Cis-Baikal Russia, China, Hungary, Kyrgyzstan, Yakut, Evenk, Altai, Buryat, Mongol	male	young adult		arrowhead (?)	11.
Ibrány Esbóhalom/54	IBEper54	I	Danish, Dutch/Belgian, Hungarian, Near Eastern, Iberian, Bulgarian	male	old adult		without known grave-goods	10.-11.
Ibrány Esbóhalom/55	IBEper55	H5a1n	Danish, Polish	male	adult		without known grave-goods	10.
Ibrány Esbóhalom/64	IBEper64	T1b3	Caucasian, Turkish, Iranian	male	middle adult	mongolid	without known grave-goods	11.
Ibrány Esbóhalom/71	IBEper71	H1j	Danish, Bulgaria	male	old adult		Stephanus rex coin	11.
Ibrány Esbóhalom/79	IBEper79	H	Armenia, Turkey, Germany, Pakistan, Italy, Bulgaria, Hungary, Great Britain, France, Finnish, Danish, Turkish, Iranian, Azeri, Armenian	female	old adult		S-terminalled hair ring, twisted ring	11.
Ibrány Esbóhalom/90	IBEper90	R1a	Caucasian, Iranian, Russian, Arab, Adygei, Egyptian	male	old adult		without known grave-goods	11.
Ibrány Esbóhalom/94	IBEper94	U5b1b2	Danish, Finnish, Swedish, Finland	male	young adult	mongoloid	Salamon rex coin	11.
Magyarhomorog-Kónyadomb/1	MHper1	N1a1a1a1	Hungary, Kazakhstan, Mongolia, Uzbekistan, Russian, Finnish, Czech, Tatar, Italian	male	middle adult	europo-mongolid	horse bones, horse riding equipment, belt buckle, antler bow plates, arrowheads, quiver, fire-lightning equipment	10.
Magyarhomorog-Kónyadomb/106	MHper106	H10e	Danish, French, Swedish, Finnish, Germany, Finland	female	old adult		penannular hair rings, glass bead, bracelets, finger rings, animal bone, Stephanus rex coins	10.-11.
Magyarhomorog-Kónyadomb/107	MHper107	H11a7	Danish, Polish, Finnish, Italy, Lithuania	female	young adult		gilded silver clothing ornaments, silver clothing ornament, gilded silver ornament, ball button, pendant earring with bead pendant, glass beads, gilded bronz braid ornaments, braclets	10.-11.
Magyarhomorog-Kónyadomb/11	MHper11	D4h4a	Mongol, Buryat	male	middle adult	europo-mongolid	shroud fragments, gold penannular hair rings, antler bow plates, arrowheads, quiver, pear-shaped stirrups, bit, girth buckle, fire-lightning equipment, pig tooth	10.
Magyarhomorog-Kónyadomb/13	MHper13	N1b1a2	Armenian, Italian, Caucasian, Italy	female	young adult	europid	twisted bronz ring around the skull, string of beads (with shells), silver fragments, braclet with coiled terminals	11.
Magyarhomorog-Kónyadomb/137	MHper137	H11a2	Danish, Finnish, Polish, Hungarian, Adygei, Germany, Hungary	male	old adult		arrowheads, Stephanus rex coin	10.-11.
Magyarhomorog-Kónyadomb/14	MHper14	U5b1b	Germany, Hungary, France, Italian	female	young adult	europid	silver clothing ornaments, string of beads (with shells), iron knife	10.
Magyarhomorog-Kónyadomb/15	MHper15	H4a1a1a	Germany, Mongolia, Czech Republic, Irish, Finnish	male	middle adult	europid (cromagnoid)	skeleton of a wolf, antler bow plates, quiver, iron knife, fire-lightning equipment	10.
Magyarhomorog-Kónyadomb/151	MHper151	T1a1	Danish, Irish, Ukrainian, Tatar, Spanish, Norwegian, Turkish, Caucasian, Swedish, Baltic, Germany, Ukraine, Czech Republic, Sweden, Russia, Hungary, Kazakhstan, Pakistan	male	young adult	europid (cromagnoid)	chicken bone, Stephanus rex coin	10.
Magyarhomorog-Kónyadomb/153	MHper153	U5a1a1	Finland, Great Britain, Russia, Netherlands, Kazakhstan, Hungary, Pakistani/Afghan, Danish, Russian	sub-adult	infantia I		S-terminalled hair rings, neckring, lunula, string of beads, bracelet, finger ring, Stephanus rex coin	11.
Magyarhomorog-Kónyadomb/157	MHper157	H1a7	Russia, Finland, England, English, Finnish, Polish	male	middle adult	europid	without known grave-goods	11.
Magyarhomorog-Kónyadomb/16	MHper16	T1a1	Danish, Irish, Ukrainian, Tatar, Spanish, Norwegian, Turkish, Caucasian, Swedish, Baltic, Germany, Ukraine, Czech Republic, Sweden, Russia, Hungary, Kazakhstan, Pakistan	male	middle adult	europo-mongolid	horse bones, shroud fragments, silver mount fragments, ball buttons, silver penannular hair rings, antler bow plates, arrowheads, quiver, bit	10.
Magyarhomorog-Kónyadomb/17	MHper17	T1a	Hungary, Bulgaria, Greece, Israel, Iranian, Near Eastern, Greek, Italian, French, Russian, Sardinian, Bulgarian	female	young adult		penannular and S-terminalled hair rings, finger ring	11.
Magyarhomorog-Kónyadomb/2	MHper2	V7a	Czech, Danish, Russian, Finland	sub-adult	infantia II	europid	silver mount fragments, arrowheads	10.
Magyarhomorog-Kónyadomb/207	MHper207	HV4c	Italian, Romanian	male	young adult		Stephanus rex coin	10.-11.
Magyarhomorog-Kónyadomb/21	MHper21	U4a1	Ukraine, Russia, Mongolia, Kazakhstan, Sweden, Italy, Estonia, Latvia, Danish, Pakistani/Afghan, German, Caucasian, Italian	female	middle adult	europid (mongolid features)	traces of metal object on the skull	10.
Magyarhomorog-Kónyadomb/22	MHper22	H10e	Danish, French, Swedish, Finnish, Germany, Finland	female	young adult		without known grave-goods	10.-11.
Magyarhomorog-Kónyadomb/23	MHper23	N1a1a1a1a	Trans-Ural Russia, Hungary, Mongolia, Buryat, Hungarian, Central-Inner Asian	male	middle adult	europid (pamirian)	horse bones, shroud fragments, silver penannular hair ring, silver fragment, antler bow plates. Arrowheads, quiver, lyre-shaped belt buckle, pear-shaped stirrups, bit, girth buckle, iron knife, fire-lightning equipments	11.
Magyarhomorog-Kónyadomb/26	MHper26	M1b2	Spanish, Italian	male	middle adult	mongolid	without known grave-goods	11.
Magyarhomorog-Kónyadomb/28	MHper28	I1a1a	Poland, Finnish, Polish, Russian, Danish, Turkish	male	middle adult		without known grave-goods	10.
Magyarhomorog-Kónyadomb/3	MHper3	N1a1a1a1a	Trans-Ural Russia, Hungary, Mongolia, Buryat, Hungarian, Central-Inner Asian	male	middle adult		shroud fragments, silver plate fragments, arrowheads, quiver, iron knife	11.
Magyarhomorog-Kónyadomb/4	MHper4	N1a1a1a1a	Hungary, Mongolia, Trans-Ural Russia, Hungarian, Buryat, Central-Inner Asian	male	young adult	europid	shroud fragments, arrowheads, quiver, girth buckle, iron knife, fire-lightning equipments	11.
Magyarhomorog-Kónyadomb/41	MHper41	U4a2a	Armenian, Polish, Slovak, Central-Asian, Croatian, Czech, Finnish, Russian, Iranian, Italian, Kazakhstan, Germany, Moldova	male	old adult	europid	without known grave-goods	10. (2nd half)
Magyarhomorog-Kónyadomb/46	MHper46	H102	Danish, Dutch/Belgian, Armenian, Italy, Turkey	sub-adult	infantia II		arrowheads, finger ring, Stephanus rex coin fragments	10.-11.
Magyarhomorog-Kónyadomb/47	MHper47	K1a+150	Danish, French, Italian	male	young adult	europid (cromagnoid)	without known grave-goods	10. (2nd half)
Magyarhomorog-Kónyadomb/5	MHper5	N1a1a1a1a	Hungary, Mongolia, Trans-Ural Russia, Hungarian, Buryat, Central-Inner Asian	male	young adult	europid (cromagnoid)	arrowheads, bit, girth buckle, fire-lightning equipment, animal bone fragment,	11.
Magyarhomorog-Kónyadomb/50	MHper50	H	Armenia, Turkey, Germany, Pakistan, Italy, Bulgaria, Hungary, Great Britain, France, Finnish, Danish, Turkish, Iranian, Azeri, Armenian, Sardinian	sub-adult	infantia I		string of beads	10.-11.
Magyarhomorog-Kónyadomb/51	MHper51	H	Armenia, Turkey, Germany, Pakistan, Italy, Bulgaria, Hungary, Great Britain, France, Finnish, Danish, Turkish, Iranian, Azeri, Armenian, Sardinian	male	middle adult		S-terminalled hair rings	10.-11.
Magyarhomorog-Kónyadomb/56	MHper56	U4a1c	Polish, Danish, Czech	male	middle adult		without known grave-goods	10.
Magyarhomorog-Kónyadomb/58	MHper58	H1c	Hungary, Germany, Latvia, Great Britain, Sweden, Hungarian, Danish	female	old adult	europid	silver S-terminalled hair ring	10.
Magyarhomorog-Kónyadomb/6	MHper6	H2a1	Hungarian, Danish, Basque, Czech, Russia, Germany, Hungary, Kyrgyzstan, Italy, Finland, Czech Republic	male	young adult	mongolid	shroud fragments, antler bow plates, arrowheads, quiver, bit, girth buckle, iron knife	11.
Magyarhomorog-Kónyadomb/60	MHper60	H3h	Danish	?	middle adult		silver finger ring	10.
Magyarhomorog-Kónyadomb/61	MHper61	K1a4a1	Great Britain, Spain, Serbia, Portugal, Germany, Czech Republic, Danish, Croatian	female	old adult	europid	silver penannular hair rings, braclet, Stephanus rex coins	10.
Magyarhomorog-Kónyadomb/66	MHper66	H10e	Danish, French, Swedish, Finnish, Germany, Finland	male	young adult	europid (mongolid features)	iron fragments, Peter rex coin, Stephanus rex coins	10.-11.
Magyarhomorog-Kónyadomb/7	MHper7	H3h6	Basque	male	juvenis		penannular hair ring, arrowheads, pear-shaped stirrups, bit, fire-lightning equipment	11.
Magyarhomorog-Kónyadomb/73	MHper73	K1a4c1	Iranian, Armenian, Armenia	male	young adult	europid	without known grave-goods	10. (2nd half)
Magyarhomorog-Kónyadomb/87	MHper87	I1a1a3	Poland, Finnish, Polish	male	young adult	europid	without known grave-goods	10.-11.
Magyarhomorog-Kónyadomb/88	MHper88	T1a4	Hungary, Bulgaria, Greece	male	middle adult		without known grave-goods	10.
Magyarhomorog-Kónyadomb/9	MHper9	T1a1	Hungary, Germany, Ukraine, Czech Republic, Sweden, Russia, Kazakhstan, Pakistan, Danish, Irish, Ukrainian, Tatar, Spanish, Norwegian, Turkish, Caucasian, Swedish, Baltic	male	middle adult	europid (cromagnoid)	horse bones, antler bow plates, quiver, girth buckle, fire-lightning equipments	10.
Nagytarcsa - Homokbánya/1	NTHper1	U5a1d2b	Estonia, Altai Krai Russia, Tatar, Iranian, Altai	male	adult	europid-nordoid-x	penannular hair ring, horse riding equipment, iron knife, arrowhead, axe	10.
Nagytarcsa - Homokbánya/19	NTHper19	I4a	Danish, Armenian, Altai, Irish, French, Czech Republic, Germany, Great Britai, Lithuania, Uzbekistan, Russia, Mongolia	male	middle adult	europid-cromagnoid-A-x	witthout known grave-goods	11.
Nagytarcsa - Homokbánya/2	NTHper2	C4b	Even, Evenk, Yukaghir, Buryat, Hungarian, Yakutia Russia, Bolshoy Russia, Hungary	female	adult	mongoloid features	braclet, banded ring	10. (2nd half)
Nagytarcsa - Homokbánya/20	NTHper20	T2b4a	Danish, English, Polish, French, Croatian, Finnish, German, Germany, Poland, Finland, Romania, Spain, Lithuania, Great Britain, Hungary	female	adult	europid, gracile mediterranean	penannular hair ring	10.
Püspökladány-Eperjesvölgy/115	PLEper115	N1a1a1a1a	Trans-Ural Russia, Hungary, Mongolia, Buryat, Hungarian, Central-Inner Asian	male	middle adult	europid	witthout known grave-goods	10. (2nd half)
Püspökladány-Eperjesvölgy/13	PLEper13	H13a2b2	Armenian, Iranian	male	middle adult		iron knife, arrowhead, girth buckle, bit, trapezoid-shaped stirrups	10.-11.
Püspökladány-Eperjesvölgy/184	PLEper184	U5a2a1b	Hungary, Finland, Russian, Polish	female	young adult		without known grave-goods	10.-11.
Püspökladány-Eperjesvölgy/19	PLEper19	U5a1b1	Czech Republic, Italy, Poland, Danish, French, Russian, English	female	middle adult		penannular hair ring, ball button	10.
Püspökladány-Eperjesvölgy/195	PLEper195	H1a1	German, Danish, French, Bulgarian	male	old adult		bit, stirrups, girth buckle, awl, pig humerus and radius	10.
Püspökladány-Eperjesvölgy/20	PLEper20	H6a1a	Czech, Near Eastern, Danish, Basque, Pakistani/Afhgan, Poland, Netherlands, Russia, Italy, Kazakhstan, Tuva Russia, Turkey, Czech Republic	female	young adult		witthout known grave-goods	10.-11.
Püspökladány-Eperjesvölgy/200	PLEper200	X2f	Azeri, Armenia, Hungary, Russia	male	young adult		penannular hair rings, belt buckle, iron knife, antler bow plates, quiver,arrowheads, bit, girth buckle, trapezoid-shaped stirrups, sheep/goat bones	10. (2nd half)
Püspökladány-Eperjesvölgy/205	PLEper205	U4a2	Estonia, Iceland, Siberia Russia, Czech Republic, Kyrgystan, Kazakhstan, Armenia, Russian, Belorusian, German, Iranian, Slovakian, Polish	male	middle adult		silver mount fragments, axe, arrowheads, trapezoid-shaepd stirrups, bit, girth buckle	10.
Püspökladány-Eperjesvölgy/214	PLEper214	H13a2b2	Armenian, Iranian	male	young adult		without known grave-goods	10.-11.
Püspökladány-Eperjesvölgy/216	PLEper216	C4a2c	Mongol, Kyrgyzstan, Mongolia	male	middle adult	europid	arrowheads, belt buckle, saddle mounts, trapezoid-shaped stirrups, bit, sheep humerus	10. (2nd half)
Püspökladány-Eperjesvölgy/23	PLEper23	T2d2	Iranian, Caucasian, Italian, Near Eastern, Tuva Republic Russia	male	middle adult	europid	Roman coin from the 4th c. AD, iron knife, whetstone, fire-lightning equipments, disentangling bone hook, arrowheads, stirrups, bit, girth buckle	10. (2nd half)
Püspökladány-Eperjesvölgy/264	PLEper264	H1c2	Danish, Germany, Hungary, Latvia,Great Britain, Sweden, Hungarian	male	young adult		silver penannular hair rings, Peter rex coin	10.
Püspökladány-Eperjesvölgy/28	PLEper28	U2e1b	Hungary, Kazakhstan, Mongol, Russian	male	young adult		iron knife, arrowhead, bit fragments	10. (2nd half)
Püspökladány-Eperjesvölgy/297	PLEper297	D5a3a1	China	male	young adult		penannular hair rings, ball buttons, gilded silver belt ornaments, iron knife	10.
Püspökladány-Eperjesvölgy/324	PLEper324	T2b+152	Czech Republic, Germany	female	middle adult		silver finger ring, Salamon rex coin	10.
Püspökladány-Eperjesvölgy/327	PLEper327	H4a1a1a	Czech Republic, Irish, Finnish, Mongolia, Germany, Great Britain, Hungarian	male	young adult		silver S-terminalled hair rings, twisted silver ring, iron fragment	10.
Püspökladány-Eperjesvölgy/337	PLEper337	U5a2b1c	Czech Republic, Russian	female	young adult		S-terminalled hair rings, Salamon rex coin	9.
Püspökladány-Eperjesvölgy/354	PLEper354	U3b3	Russian, Ukranian, Iranian, Adygei, Near Eastern, Druze, Armenia	sub-adult	infantia I		without known grave-goods	10.
Püspökladány-Eperjesvölgy/368	PLEper368	U5b1b1+@16192	Polish, Poland, Lithuania, Hungary, Italian, Croatian, Hungarian, French, Swedish, Norwegian	sub-adult	infantia II		without known grave-goods	11.
Püspökladány-Eperjesvölgy/38	PLEper38	K1a2	Bulgaria, Turkey, Romania, Germany, Greece, Hungary, Armenian, Iranian, Russian, Croatian, Italian	male	young adult	europid	hammer-axe, arrowheads, pear-shaped stirrups, bit fragments, girth buckle	10.
Püspökladány-Eperjesvölgy/380	PLEper380	D4e4	Bolshoy Russia, Yakut	sub-adult	juvenis		without known grave-goods	11.
Püspökladány-Eperjesvölgy/384	PLEper384	H1q	Spain, Basque, Finnish, Italian, Danish	male	young adult	europid	Salamon rex coin	11.
Püspökladány-Eperjesvölgy/418	PLEper418	M1a1b1	Italian, Italy, Spanish	female	young adult	europid	silver penannular hair rings, silver S-terminalled hair ring, I. Bela rex coin, iron mount	10.
Püspökladány-Eperjesvölgy/441	PLEper441	U5a1a1h	Hungary, Russian, Polish, Finnish, Danish	sub-adult	infantia I	europid	without known grave-goods	11.
Püspökladány-Eperjesvölgy/442	PLEper442	U5a1a1h	Hungary, Russian, Polish, Finnish, Danish	male	young adult		without known grave-goods	10.
Püspökladány-Eperjesvölgy/54	PLEper54	K1c1	Hungary, Bulgaria, France, Danish, Scottish, Finnish	male	old adult		traces of coffin, quiver, arrowheads, bit, stirrups with bronze ornaments	11.
Püspökladány-Eperjesvölgy/57	PLEper57	J2b1c	Greek, Hungary	female	adult	europid	penannular hair ring, band ring	11.
Püspökladány-Eperjesvölgy/63	PLEper63	V6	Danish, Saami, Finnish, Spain, Italy, Poland, Germany	female	young adult		penannular hair rings, ball button, silver plate fragments, twisted braclet, band rings, awl	10.
Püspökladány-Eperjesvölgy/74	PLEper74	H13a2b2a	Greek, Danish, Germany, Iranian	sub-adult	infantia I		without known grave-goods	11.
Püspökladány-Eperjesvölgy/84	PLEper84	V6	Danish, Saami, Finnish, Spain, Italy, Poland, Germany	sub-adult	infantia I		without known grave-goods	10.
Püspökladány-Eperjesvölgy/95	PLEper95	H16a1	Danish, Italian	sub-adult	infantia I	europid	rattle, glass beads, cross (pendant), clothing ornament fragments	10.
Sárrétudvari-Hízóföld/102	SHper102	H1aj	Hungary, French, Danish	female	juvenis		gilded silver clothing ornaments, ball buttons, braclet, silver plate ornament, lead ornament fragments, twisted braclet, awl	10.
Sárrétudvari-Hízóföld/106	SHper106	W5	Danish, Poland, Hungary, Germany, Italiy, Polish, Swedish, Iranian	male	middle adult	europid	silver penannular hair rings, iron knife, antler bow plates, quiver, arrowheads	10.
Sárrétudvari-Hízóföld/110	SHper110	V7a	Czech, Danish, Russian, Finland	sub-adult	infantia I		hair ring (coiled?), glass beads, Roman coin pendant, rattle, banded rings	10.
Sárrétudvari-Hízóföld/12	SHper12	U2e1	Sweden, Russia, Czech Republic, Mongolia, Polish, Altai, Pakistani/Afghan, Central-Asian	female	adult		silver penannular hair rings, twisted braclet, banded ring	10.
Sárrétudvari-Hízóföld/143	SHper143	D4j+16311	Mongolia	sub-adult	infantia I		glass bead, ball button, gilded silver clothing ornaments, gilded silver plate ornaments	10.
Sárrétudvari-Hízóföld/175	SHper175	J2b1a	Finnish, Hungary, Germany, Italy, Danish, Italian, Sardinian, Irish, Pakistani/Afghan	sub-adult	infantia II		silver penannular hair rings, awl	10. (2nd half)
Sárrétudvari-Hízóföld/182	SHper182	HV15	Germany, Bulgaria, Italian, Danish, Arab, Finnish	male	old adult		penannular hair rings, banded ring, iron knife, arrowheads	10.-11.
Sárrétudvari-Hízóföld/197	SHper197	W3a1a	Russia, Ukraine	male	young adult		penannular hair ring, twisted neckring, finger ring, whetstone, iron knife, fire-lightning equipment, arrowhead, quiver, girth buckle, bit, trapezoid-shaped stirrups one with bronze ornament	10. (2nd half)
Sárrétudvari-Hízóföld/199	SHper199	W3a1	Italian, French, Croatia, Poland, Pakistan, Kazakhstan, Germany, Poland, Uzbekistan, Turkmenistan,Czech Republic, Russia, Moldova, Tatar, Caucasian, Pakistani/Afghan, Danish	sub-adult	infantia II		cross pendant with reliquary	10. (2nd half)
Sárrétudvari-Hízóföld/200	SHper200	H11	Poland, Armenian	sub-adult	infantia II		penannular hair rings, twisted neckring with hook and eye-terminal, gilded silver clothing ornament	10.-11.
Sárrétudvari-Hízóföld/21	SHper21	D4b1	Kazakhstan, Mongolia,	male	young adult		fire-lightning equipment, quiver, iron knife, arrowheads, girth buckle fragments	10.
Sárrétudvari-Hízóföld/233	SHper233	W3a1	Italian, French, Croatia, Poland, Pakistan, Kazakhstan, Germany, Poland, Uzbekistan, Turkmenistan,Czech Republic, Russia, Moldova, Tatar, Caucasian, Pakistani/Afghan, Danish	female	young adult		without known grave-goods	10.
Sárrétudvari-Hízóföld/245	SHper245	T2b	Finnish, German, Danish, English, Polish, French, Croatian, Pakistani/Afghan, Near Eastern, Adygei, Arab, Armenian, Italian, Germany, Poland, Finland, Romania, Spain, Lithuania, Great Britain, Hungary	male	adult		iron knife (?) fragments	10.
Sárrétudvari-Hízóföld/251	SHper251	U5a1a1a	Belorusian, Czech, Danish, Russian	sub-adult	infantia II		horse bones, silver penannular hair ring, gilded silver clothing ornament, bracelets, belt buckle fragments, iron knife, fire-lightning equipments, antler bow plates, arrowhead, girth buckle, bit, trapezoid-shaped stirrup fragments	10.
Sárrétudvari-Hízóföld/258	SHper258	H3	Iberian, Basque, Sardinian, Danish, Iberian, Iceland, Italy, France, Spain	male	juvenis		horse bones, silver penannular hair rings, gold plates, iron knife, fire-lightning equipment fragments, antler bow plates, quiver, arrowheads, belt buckle, bone plate pendant, axe, bit, trapezoid-shaped stirrups with bronze ornaments, sheep humerus	11.
Sárrétudvari-Hízóföld/259	SHper259	H3	Iberian, Basque, Sardinian, Danish, Iberian, Iceland, Italy, France, Spain	male	adult		horse bones, penannular hair rings, iron braclet, fire-lightning equipments, antler bow plates, arrowheads, sheep humerus, belt buckle, bit, girth buckle, trapezoid-shaped stirrups	11.
Sárrétudvari-Hízóföld/264	SHper264	H7a1	Hungarian, Danish, German, Russian, Tatar, Bulgaria	male	young adult		silver penannular hair rings, antler bow plates, quiver, arrowhead, sabre,	10.-11.
Sárrétudvari-Hízóföld/267	SHper267	D4b1	Kazakhstan, Mongolia	sub-adult	infantia		silver penannular hair ring, string of beads (withs shells), braid ornaments, silver braclet	10.
Sárrétudvari-Hízóföld/29	SHper29	U5a2b	Hungary, Poland, Bulgarian, Polish, Danish, Czech, Russian, Croatian, Ukranian, Buryat, Moldova, Ukraine	male	adult		silver penannular hair ring fragments, belt buckle, iron knife, quiver, arrowheads, girth buckle	10.
Sárrétudvari-Hízóföld/3	SHper3	V13	Tatar, Polish	male	young adult		antler bow plates, quiver	10.
Sárrétudvari-Hízóföld/32	SHper32	H14a	Jordan, Syria, Turkey, Turkmenistan, Pakistan, Italy, Armenian, Italian	female	adult		silver penannular hair rings, gilded silver clothing ornaments, ball buttons, gilded silver braid ornaments, bracelet, awl	10.
Sárrétudvari-Hízóföld/41	SHper41	H1aj	Hungary, French, Danish	male	middle adult	europid	silver penannular hair ring, quiver, arrowheads, fire-lightning equipment, iron knife, bit, girth buckle, trapezoid-shaped stirrups with silver ornaments	10. (2nd half)
Sárrétudvari-Hízóföld/46	SHper46	J2a1a1a	Danish, Finnish, Tatar, Hungary	female	old adult		silver penannular hair ring, ball buttons, braclet, banded ring	10. (2nd half)
Sárrétudvari-Hízóföld/53	SHper53	U5a1+@16192	Italy, Hungary, Caucasus Russia, Mongolia	female	young adult		string of beads, ball buttons, iron knife	10.
Sárrétudvari-Hízóföld/63	SHper63	U5b1d1	Serbia, Latvia, Germany	male	adult		silver penannular hair ring, iron fragments, ball button, string of beads, quiver, arrowhead, antler bow plate	10.
Sárrétudvari-Hízóföld/65	SHper65	H7	Danish, English, Hungarian, Caucasian, Polish, Hungary, Bulgaria	male	adult		silver penannular hair rings	11.
Sárrétudvari-Hízóföld/80	SHper80	H1c	Hungary, Germany, Latvia, Great Britain, Sweden, Hungarian, Danish	male	adult		silver penannular hair rings, quiver, arrowhead, antler bow plates	10.
Sárrétudvari-Hízóföld/83	SHper83	U5b2b	Lithuania, Italy, Great Britain, Russia, Spain, Ukraine, Kazakhstan, France, Serbia, Croatia, Poland	sub-adult	infantia I		penannular hair ring, string of beads, twisted neckring, pendant with horse and rider shaped ornament, silver ornament	10. (2nd half)
Sárrétudvari-Hízóföld/84	SHper84	J2a2e	Italian	male	juvenis		silver ball buttons, fire-lightning equipment, iron knife, quiver, antler bow plates, horse bones, bit, pear-shaped stirrups, unknown animal bone	10. (2nd half)
Sárrétudvari-Hízóföld/90	SHper90	H4a1a1a	Czech Republic, Hungarian, Irish, Finnish, Germany, Mongolia, Great Britain	male	adult		fire-lightning equipments, whetstone, iron knife, quiver, arrowheads, bit, pear-shaped stirrups	11.
Sárrétudvari-Hízóföld/98	SHper98	T2b	Germany, Poland, Finland, Romania, Spain, Lithuania, Great Britain, Hungary, Finnish, Danish, English, Polish, French, Croatian, German, Pakistani/Afghan, Near Eastern, Adygei, Arab, Armenian, Italian	male	juvenis	europid	fire-lightning equipment, iron knife, quiver, arrowheads, antler bow plate fragments	10.
Szegvár-Oromdűlő/376	SZODper376	H6b	Siberia Russia, Hungarian, Mongolia, Arab	male	middle adult	europig-cromagnoid	I. Andras rex coin	10.-11.
Szegvár-Oromdűlő/394	SZODper394	H6a1b3	Danish, Polish, Hungarian	male	young adult	europid-nordoid	without known grave-goods	10.
Szegvár-Oromdűlő/426	SZODper426	H6a1a4	Danish, Finnish, Tatar, Polish	female	young adult	mongolid	S-terminalled hair ring, bronze clothing ornaments, string of beads with gold foil, finger ring	10.-11.
Szegvár-Oromdűlő/566	SZODper566	N9a9	Siberia Russia, Mongolia, Kyrgyzstan, Romania, Altai	male	middle adult	europo-mongolid	without known grave-goods	11.
Szegvár-Szőlőkalja/154	SZAper154	B5b4	Altai, Chinese	female	young adult	mongolid	penannular hair rings, silver ornament, iron fragment	10.
Szegvár-Szőlőkalja/29	SZAper29	U8b1b	Hungary, Italy, Ukraine, France, Serbia, Great Britain	female	young adult	europid (batrochran)	without known grave-goods	10.
Szegvár-Szőlőkalja/44	SZAper44	J1c5	Danish, Ukranian, Swedish, Yakut, Scottish, Hungary, Romania, Germany	female	juvenis	europid with mongolid features	silver clothing ornament, penannular hair ring, cowry shell, bit fragment, fish bones	10.
Szegvár-Szőlőkalja/52	SZAper52	T2c1d1	Great Britain, Finland, Germany, Iranian, Danish, Russian	male	old adult	mongoloid features	silver shroud (?) fragments, iron fragments	10.
Szegvár-Szőlőkalja/7	SZAper7	H1a1c	Danish, German	male	young/mature adult	europid, mongolid and cromagnoid mixed features	iron rings, iron knife	10.
Vörs-Papkert-B/118	VPBper118	H47a	Italy, Turkey, Mongolia, Tatar, Italian, Armenian	female	middle adult		penannular hair ring; finger ring	11.
Vörs-Papkert-B/122	VPBper122	H47a	Italy, Turkey, Mongolia, Tatar, Italian, Armenian	female	young adult		without known grave-goods	10.
Vörs-Papkert-B/137	VPBper137	H1ak1	Basque	male	young adult		without known grave-goods; in superposition with a 9th-century grave	10.-11.
Vörs-Papkert-B/167	VPBper167	T2b+152	Czech Republic, Germany	male	middle adult		sword, belt buckle, ornamented strap-holder, iron knife	10.
Vörs-Papkert-B/175	VPBper175	H48	Danish, Dutch/Belgian	female	middle adult		earring, iron knife, iron parts of a vööden bucket, fire-lightning equipment, ceramic fragment with wavy line ornaments	10.
Vörs-Papkert-B/193	VPBper193	H13a2c1	Danish, Hungarian, Caucasian	female	young adult		iron knife, fire-lightning equipment, awl	10.
Vörs-Papkert-B/243	VPBper243	H4a1c1a	Italian	female	young adult		opposite orientation of the body, prone burial, iron needle	11.
Vörs-Papkert-B/264	VPBper264	H	Armenia, Turkey, Germany, Pakistan, Italy, Bulgaria, Hungary, Great Britain, France, Finnish, Danish, Turkish, Iranian, Azeri, Armenian	female	middle adult		sherds	9.
Vörs-Papkert-B/279	VPBper279	U2e1a1	Slovak, Finnish, Danish, Polish, Iranian, Ukranian, German,Czech, Belarus, Italian, Iberian, Germany, Russia, Moldova, Poland, Mongolia	male	juvenis		iron knife, whetstone, fire-lightning equipments, iron belt buckle, razor	10. (2nd half)
Vörs-Papkert-B/296	VPBper296	H	Armenia, Turkey, Germany, Pakistan, Italy, Bulgaria, Hungary, Great Britain, France, Finnish, Danish, Turkish, Iranian, Azeri, Armenian	male	young adult		iron belt buckle, iron knife, vessel	8.-9.
Vörs-Papkert-B/31	VPBper31	HV10	German, Polish, Croatian	female	middle adult		earring, vessel	10.
Vörs-Papkert-B/310	VPBper310	D4e4	Bolshoy Russia, Yakut	male	young adult		arrowhead, pear-shaped stirrups, fire-lightning equipment, iron fragment	10.
Vörs-Papkert-B/352	VPBper352	J2a2a2	Italian	male	adult		gilded bronze belt mounts with plant ornaments, harness mounts with gilded and silvered bronz ornaments, girth buckle, antler bow plates, iron parts of a coffin	10. (2nd half)
Vörs-Papkert-B/354	VPBper354	T2b31	Greek	male	middle adult		bronze belt mounts, sheep bones	10.
Vörs-Papkert-B/362	VPBper362	H10a1	Danish, Hungarian, Tibetan, Caucasian, German	female	middle adult		golden earring with grape bunch pendant, needle case, vessel, beads	10.-11.
Vörs-Papkert-B/37	VPBper37	K1a4i	Hungary, Adygei, Caucasian	male	old adult		2 vessels	10. (2nd half)
Vörs-Papkert-B/40	VPBper40	H	Armenia, Turkey, Germany, Pakistan, Italy, Bulgaria, Hungary, Great Britain, France, Finnish, Danish, Turkish, Iranian, Azeri, Armenian	male	young adult		bronze belt set, iron knife, vessel	8.
Vörs-Papkert-B/434	VPBper434	U5a1b1c2	Danish, Russian	female	young adult		ornamented strap-end, bronze harness ornaments, iron knife, glass bead, black vessel, fragment of a vessel, sheep and bird bones	10.
Vörs-Papkert-B/468	VPBper468	A16	Buryat, Kyrgyzstan, Turkish	male	young adult		bronze belt-set, bronze harness ornaments, bit with cheek-pieces, stirrup, iron knife, black vessel, handled beaker, seed shaped glass beads	8.-9.
Vörs-Papkert-B/483	VPBper483	J1c3g	Germany, Hungary, Poland, Danish	male?	infantia II		axe	11.
Vörs-Papkert-B/51	VPBper51	U5a1d2b	Estonia, Altai Krai Russia, Tatar, Iranian, Altai	male	young adult		strap-end, bronz belt buckle, iron knife, whetstone, fire-lightning equipments	10.-11.
Vörs-Papkert-B/542	VPBper542	J1c2	Hungary, Poland, Finland, Croatia, Bulgaria, Sweden, Danish, Finnish, Polish	female?	adult		vessel fragments with wavy-line ornaments	10.
Vörs-Papkert-B/561	VPBper561	H17a1	Czech Republic, Danish	male	adult		bronze quiver-belt ornaments, quiver, arrowheads, iron knife, iron belt buckle, fire-lightning equipment	10.
Vörs-Papkert-B/57	VPBper57	H5e1a	Polish, Hungary	male	middle adult		iron knife, fire-ligthning equipment, 2 razors, iron fragments	10.-11.
Vörs-Papkert-B/588	VPBper588	U4a2	Iceland, Siberia Russia, Czech Republic, Kyrgystan, Kazakhstan, Armenia, Estonia, Russian, Belorusian, German, Iranian, Slovakian, Polish	?	adult		without known grave-goods	10.
Vörs-Papkert-B/600	VPBper600	H13a2b2a	Greek, Danish, Germany, Iranian		adult		iron kinfe	11.
Vörs-Papkert-B/620	VPBper620	H4a1	Bulgaria, Danish, Basque, Italian	female	adult		S-terminalled hair ring	11.
Vörs-Papkert-B/661	VPBper661	H11a	Polish, Danish, Finnish, Italy, Lithuania	female	adult		closed bronze finger ring	10.-11.
